# Insights from pooled CRISPRi single-cell screens in K562 cells reveal gene functions, regulatory networks, and highlight opportunities and limitations

**DOI:** 10.1101/2025.10.23.684112

**Authors:** Hong Zhang, Peifen Zhang, Eric Bindels, Eskeatnaf Mulugeta

## Abstract

Pooled CRISPR screening combined with single-cell RNA sequencing (scRNA-seq) has emerged as a powerful strategy for dissecting gene function and reconstructing gene regulatory networks (GRNs) in complex biological systems. This approach enables high-throughput, parallel perturbation of multiple genes while providing transcriptome-wide readouts at single-cell resolution, overcoming many limitations of traditional arrayed screens. However, its broader application remains limited by technical challenges, including variable perturbation efficiency and difficulties in accurately identifying perturbed cells.

In this study, we adapted and applied a modified CRISPR droplet sequencing (CROP-seq) protocol using CRISPR interference (CRISPRi) in K562 cells to knockdown six transcription factors (TFs): LMO2, TCF3, LDB1, MYB, GATA2, and RUNX1. Our modified approach, which allows direct capture of sgRNAs from the cDNA library without a separate enrichment step, significantly improved sgRNA assignment per cell. We successfully achieved reproducible knockdown of three TFs (MYB, GATA2, and LMO2), captured the impact of these perturbations on the TF target genes, and enabled us to reconstruct their GRNs and identify key regulons and transcriptional targets. These networks revealed both previously established (such as LMO2 GATA2 interaction) and novel regulatory interactions, which we independently validated, providing new insights into hematopoietic transcriptional control. To assess the efficiency of CRISPRi based pooled perturbation, we additionally analyzed publicly available pertrub-seq CRISPRi datasets and found that only ∼40–50% of targeted genes led to effective knockdown, underscoring the variability in perturbation efficiency across experiments.

Together, our results demonstrate both the potential and the current technical limitations of pooled CRISPRi-based single-cell screens. While this integrated approach holds great promise for high-resolution functional genomics, further optimization and standardized benchmarking are essential to improve its reliability, scalability, and reproducibility.
