## Supplementary Table 2 for "Insights from pooled CRISPRi single-cell screens in K562 cells reveal gene functions, regulatory networks, and highlight opportunities and limitations"

### Sheet: high-specificity regulons
Cluster	Regulon TF	p_val	avg_log2FC	pct.1	pct.2	p_val_adj
MYB	CTCFL	0.243423	0.142586	0.792	0.857	1
	PITX1	0.89653	0.0289168	0.838	0.904	1
	TAL1	0.000174948	0.509447	0.45	0.418	1
	JDP2	0.847617	0.450709	0.053	0.053	1
	CREB3	0.0268585	0.603752	0.281	0.252	1
	SREBF2	0.0148922	0.462691	0.401	0.392	1
	JUNB	0.280305	0.146865	0.645	0.686	1
	EGR1	0.0660028	0.501872	0.387	0.393	1
	CHD2	0.0196373	0.36995	0.42	0.405	1
	CREB3L2	0.00193987	0.55298	0.391	0.352	1
	FOXO3	0.221539	0.496584	0.252	0.249	1
	ATF6B	0.0996496	0.361532	0.45	0.468	1
	GABPA	0.0228344	-0.107521	0.242	0.32	1
GATA2	CREM	0.00512133	0.471966	0.616	0.592	1
	CREB3	0.0391632	0.792161	0.304	0.252	1
	RELB	0.00276119	2.18213	0.104	0.046	1
	IRF7	0.0540508	1.26122	0.096	0.057	1
	STAT6	0.36935	0.673736	0.112	0.092	1
	STAT2	0.142993	0.824756	0.176	0.136	1
	PLAGL1	0.018782	-0.353678	0.216	0.33	1
	IRF1	0.0517525	1.14156	0.208	0.152	1
	DLX1	0.806924	0.83746	0.072	0.07	1
	ATF6B	0.0107276	0.569805	0.52	0.468	1
LMO2	RELB	0.625754	0.554705	0.038	0.046	1
	IRF7	0.0217231	1.07922	0.091	0.057	1
	STAT6	0.0140246	1.14229	0.132	0.092	1
	STAT2	2.63464e-05	1.13012	0.22	0.136	0.887717
	PLAGL1	0.797974	0.217489	0.31	0.33	1
	IRF1	2.36264e-06	1.29123	0.251	0.152	0.0796067
	TEAD1	0.000294106	0.923632	0.373	0.314	1
	FOXP1	0.00504165	0.606471	0.46	0.449	1
	TCF7L2	0.470214	0.720312	0.077	0.067	1
	DLX1	7.40065e-05	1.93664	0.132	0.07	1
	ATF6B	0.00040125	0.540304	0.502	0.468	1

### Sheet: low-activity regulons
Cluster	Regulon TF	p_val	avg_log2FC	pct.1	pct.2	p_val_adj
MYB KD	MYB	4.376e-60	-2.30776	0.166	0.587	1.47445e-55
	BCLAF1	6.56377e-05	-0.190253	0.79	0.899	1
	ACAA1	2.91342e-08	-0.393405	0.496	0.676	0.000981648
	NR2F6	0.00020909	-0.2206	0.706	0.82	1
	SMARCA4	7.12079e-13	-0.387449	0.773	0.897	2.39928e-08
	YY1	1.05782e-05	-0.215547	0.765	0.885	0.356422
	MLX	2.40286e-12	-0.493843	0.595	0.777	8.09619e-08
	TFDP1	4.35155e-07	-0.292171	0.628	0.783	0.0146621
	DGCR8	0.0101734	-0.176369	0.353	0.448	1
	E2F1	0.143793	-0.0098324	0.214	0.265	1
	E2F7	0.822917	0.180702	0.162	0.165	1
	E2F8	0.013798	-0.246474	0.208	0.28	1
	CTCF	0.00220685	-0.182553	0.567	0.709	1
	POLE4	0.00105191	-0.126446	0.803	0.914	1
	GATA1	0.854727	0.0479704	0.929	0.965	1
	MYC	4.91416e-20	-0.675309	0.695	0.852	1.65578e-15
	HMGA1	5.1868e-39	-0.329081	0.998	0.997	1.74764e-34
	POLE3	9.2103e-10	-0.311203	0.662	0.818	3.10332e-05
	TRIM28	1.0489e-08	-0.220397	0.943	0.976	0.000353415
	GATA2	4.16356e-13	-0.552229	0.492	0.69	1.40287e-08
	CTCFL	0.243423	0.142586	0.792	0.857	1
	PITX1	0.89653	0.0289168	0.838	0.904	1
	LMO2	4.0804e-07	-0.332765	0.605	0.741	0.0137485
	KLF1	0.00213999	0.202799	0.891	0.92	1
	CEBPG	0.00293996	0.409838	0.502	0.497	1
	ATF4	0.177537	0.184045	0.681	0.742	1
	CEBPB	0.245744	0.273755	0.569	0.633	1
	EZH2	4.37164e-07	-0.199794	0.811	0.924	0.0147298
	STAT3	0.0929822	-0.052506	0.569	0.652	1
GATA2 KD	MYB	0.00920462	-0.388324	0.472	0.587	1
	BCLAF1	0.0108337	-0.237711	0.728	0.899	1
	ACAA1	0.724585	0.374963	0.592	0.676	1
	NR2F6	0.0466466	-0.256411	0.736	0.82	1
	SMARCA4	0.00270241	-0.311228	0.808	0.897	1
	YY1	0.0225683	-0.251855	0.808	0.885	1
	MLX	0.878375	0.0205026	0.736	0.777	1
	TFDP1	6.5528e-05	-0.438492	0.6	0.783	1
	DGCR8	0.26515	-0.124875	0.368	0.448	1
	E2F1	0.753577	0.120599	0.224	0.265	1
	E2F7	0.0311419	-0.669319	0.088	0.165	1
	E2F8	0.10049	-0.33265	0.192	0.28	1
	CTCF	7.13458e-05	-0.6162	0.504	0.709	1
	POLE4	0.00654886	-0.133341	0.776	0.914	1
	GATA1	9.14882e-14	-0.786845	0.72	0.965	3.0826e-09
	MYC	2.98334e-06	-0.545056	0.688	0.852	0.100521
	HMGA1	0.000115335	-0.149615	1	0.997	1
	POLE3	0.160963	-0.103115	0.72	0.818	1
	TRIM28	0.0105376	-0.172658	0.928	0.976	1
	GATA2	0.000157714	-0.536739	0.512	0.69	1
	CTCFL	5.29236e-06	-0.448188	0.688	0.857	0.178321
	PITX1	0.193399	-0.0758506	0.824	0.904	1
	LMO2	0.00500694	-0.302042	0.576	0.741	1
	KLF1	5.3913e-07	-0.535193	0.736	0.92	0.0181654
	CEBPG	0.0239315	0.487549	0.52	0.497	1
	ATF4	0.978106	0.0250791	0.688	0.742	1
	CEBPB	0.889459	0.153302	0.576	0.633	1
	EZH2	2.4935e-05	-0.39805	0.752	0.924	0.840161
	STAT3	0.144465	0.356035	0.64	0.652	1
LMO2 KD	MYB	0.00519106	0.471359	0.592	0.587	1
	BCLAF1	0.0344605	-0.0669246	0.812	0.899	1
	ACAA1	3.2332e-05	0.561184	0.683	0.676	1
	NR2F6	0.00171345	-0.184683	0.669	0.82	1
	SMARCA4	6.67365e-06	-0.225988	0.77	0.897	0.224862
	YY1	0.168003	-0.0186043	0.753	0.885	1
	MLX	0.0681172	-0.132132	0.648	0.777	1
	TFDP1	3.3344e-11	-0.518248	0.519	0.783	1.12349e-06
	DGCR8	0.00143711	-0.304047	0.314	0.448	1
	E2F1	0.0386596	-0.142821	0.188	0.265	1
	E2F7	0.524449	0.185963	0.174	0.165	1
	E2F8	0.00113005	-0.230326	0.171	0.28	1
	CTCF	0.209819	-0.0291896	0.61	0.709	1
	POLE4	7.45646e-11	-0.395576	0.711	0.914	2.51238e-06
	GATA1	8.49552e-22	-0.614623	0.798	0.965	2.86248e-17
	MYC	3.80269e-45	-1.48929	0.443	0.852	1.28128e-40
	HMGA1	2.53853e-69	-0.740323	0.983	0.997	8.55333e-65
	POLE3	0.00016586	-0.312156	0.686	0.818	1
	TRIM28	1.08116e-08	-0.287695	0.93	0.976	0.000364284
	GATA2	0.00751596	-0.224351	0.54	0.69	1
	CTCFL	2.77568e-15	-0.573594	0.641	0.857	9.35236e-11
	PITX1	1.35353e-25	-0.827117	0.672	0.904	4.5606e-21
	LMO2	8.18484e-82	-4.35235	0.066	0.741	2.7578e-77
	KLF1	4.6815e-61	-1.59033	0.463	0.92	1.57739e-56
	CEBPG	0.140013	-0.103902	0.397	0.497	1
	ATF4	4.44681e-05	-0.284175	0.54	0.742	1
	CEBPB	0.000687893	-0.325134	0.46	0.633	1
	EZH2	0.00915634	-0.116355	0.801	0.924	1
	STAT3	0.219163	0.0095283	0.54	0.652	1
