## Supplementary Table 3 for "Insights from pooled CRISPRi single-cell screens in K562 cells reveal gene functions, regulatory networks, and highlight opportunities and limitations"

### Sheet: sgRNA sequence
sgRNA id	sgRNA sequence	ssDNA oligos
RUNX1_1	CCTGGCTGGGTCCGGCCGCG	GGAGAACCACCTTGTTGGCCTGGCTGGGTCCGGCCGCGGTTTAAGAGCTAAGCTGGAAACAGCATAGCAAGTT
RUNX1_2	CGGCGCAGGGCCGGGCAGCG	GGAGAACCACCTTGTTGGCGGCGCAGGGCCGGGCAGCGGTTTAAGAGCTAAGCTGGAAACAGCATAGCAAGTT
RUNX1_3	CGGGCGGGACGGGCGCCCCG	GGAGAACCACCTTGTTGGCGGGCGGGACGGGCGCCCCGGTTTAAGAGCTAAGCTGGAAACAGCATAGCAAGTT
MYB_1	GTCCCTCCCCGGCTGCGCAG	GGAGAACCACCTTGTTGGGTCCCTCCCCGGCTGCGCAGGTTTAAGAGCTAAGCTGGAAACAGCATAGCAAGTT
MYB_2	CCTGAGAAACTTCGCCCCAG	GGAGAACCACCTTGTTGGCCTGAGAAACTTCGCCCCAGGTTTAAGAGCTAAGCTGGAAACAGCATAGCAAGTT
MYB_3	GAAACTTCGCCCCAGCGGTG	GGAGAACCACCTTGTTGGGAAACTTCGCCCCAGCGGTGGTTTAAGAGCTAAGCTGGAAACAGCATAGCAAGTT
TCF3_1	GGAAGCAGCAGCACGTTTGG	GGAGAACCACCTTGTTGGGGAAGCAGCAGCACGTTTGGGTTTAAGAGCTAAGCTGGAAACAGCATAGCAAGTT
TCF3_2	CCCACCGGGCCGCTACCGGG	GGAGAACCACCTTGTTGGCCCACCGGGCCGCTACCGGGGTTTAAGAGCTAAGCTGGAAACAGCATAGCAAGTT
TCF3_3	CCCGCCCGGTAGCGGCCCGG	GGAGAACCACCTTGTTGGCCCGCCCGGTAGCGGCCCGGGTTTAAGAGCTAAGCTGGAAACAGCATAGCAAGTT
LMO2_1	GACCCGGGCCGAAGGTGCGA	GGAGAACCACCTTGTTGGGACCCGGGCCGAAGGTGCGAGTTTAAGAGCTAAGCTGGAAACAGCATAGCAAGTT
LMO2_2	AAGGTGCGAGGGGCTCCGGG	GGAGAACCACCTTGTTGGAAGGTGCGAGGGGCTCCGGGGTTTAAGAGCTAAGCTGGAAACAGCATAGCAAGTT
LMO2_3	ACCCGGGCCGAAGGTGCGAG	GGAGAACCACCTTGTTGGACCCGGGCCGAAGGTGCGAGGTTTAAGAGCTAAGCTGGAAACAGCATAGCAAGTT
LDB1_1	ATGCCCGGCCTGTCCCCGCG	GGAGAACCACCTTGTTGGATGCCCGGCCTGTCCCCGCGGTTTAAGAGCTAAGCTGGAAACAGCATAGCAAGTT
LDB1_2	GTCACGGTGCCCGCCCCTCG	GGAGAACCACCTTGTTGGGTCACGGTGCCCGCCCCTCGGTTTAAGAGCTAAGCTGGAAACAGCATAGCAAGTT
LDB1_3	TGACTCGGCTGGGCCCCCAG	GGAGAACCACCTTGTTGGTGACTCGGCTGGGCCCCCAGGTTTAAGAGCTAAGCTGGAAACAGCATAGCAAGTT
FLI1_1	AAACGTGCACAGGGGAGTGA	GGAGAACCACCTTGTTGGAAACGTGCACAGGGGAGTGAGTTTAAGAGCTAAGCTGGAAACAGCATAGCAAGTT
FLI1_2	ACAACAACAAACGTGCACAG	GGAGAACCACCTTGTTGGACAACAACAAACGTGCACAGGTTTAAGAGCTAAGCTGGAAACAGCATAGCAAGTT
FLI1_3	TACAACAACAAACGTGCACA	GGAGAACCACCTTGTTGGTACAACAACAAACGTGCACAGTTTAAGAGCTAAGCTGGAAACAGCATAGCAAGTT
GATA2_1	TGAGCGCCAGGAAGGTAGCG	GGAGAACCACCTTGTTGGTGAGCGCCAGGAAGGTAGCGGTTTAAGAGCTAAGCTGGAAACAGCATAGCAAGTT
GATA2_2	GACTTGAGCAGCGAGTCCCG	GGAGAACCACCTTGTTGGGACTTGAGCAGCGAGTCCCGGTTTAAGAGCTAAGCTGGAAACAGCATAGCAAGTT
GATA2_3	GCGGCCGGTGGGGGAGAGAG	GGAGAACCACCTTGTTGGGCGGCCGGTGGGGGAGAGAGGTTTAAGAGCTAAGCTGGAAACAGCATAGCAAGTT
non-targeting_sgRNA1	GGTGATCCTAGTCGACTGGC	GGAGAACCACCTTGTTGGGGTGATCCTAGTCGACTGGCGTTTAAGAGCTAAGCTGGAAACAGCATAGCAAGTT
non-targeting_sgRNA2	GCTATTGTCGGCTGGATGGA	GGAGAACCACCTTGTTGGGCTATTGTCGGCTGGATGGAGTTTAAGAGCTAAGCTGGAAACAGCATAGCAAGTT
non-targeting_sgRNA3	GCGCATCAATATGCCCGCAC	GGAGAACCACCTTGTTGGGCGCATCAATATGCCCGCACGTTTAAGAGCTAAGCTGGAAACAGCATAGCAAGTT
non-targeting_sgRNA4	GAGGTCCCGCCTCCGCCCAA	GGAGAACCACCTTGTTGGGAGGTCCCGCCTCCGCCCAAGTTTAAGAGCTAAGCTGGAAACAGCATAGCAAGTT
non-targeting_sgRNA5	GGCTAACGCACGCCGAGGTG	GGAGAACCACCTTGTTGGGGCTAACGCACGCCGAGGTGGTTTAAGAGCTAAGCTGGAAACAGCATAGCAAGTT
