## Supplementary Table 4 for "Insights from pooled CRISPRi single-cell screens in K562 cells reveal gene functions, regulatory networks, and highlight opportunities and limitations"

### Sheet: qPCR primers
Gene Target	Forward Primer	Reverse Primer
AIF1	TGGAGAAACTTGGAGTCCCC	TCCCATCATCCCTTTTCCCT
ALAS2	GCCTCAAAGGATGTGTCCGTCT	TACTGGTGCCTGAGATGTTGCG
ANK3	AAAGGACTGCCTCAAACAGCGG	CTAAGGATGCGAAGCTCTGTCG
APOE	GGGTCGCTTTTGGGATTACCTG	CAACTCCTTCATGGTCTCGTCC
BBC3	ACGACCTCAACGCACAGTACGA	CCTAATTGGGCTCCATCTCGGG
CD24	CACGCAGATTTATTCCAGTGAAAC	GACCACGAAGAGACTGGCTGTT
CD52	CTCTCAGGACAAAACGACACCAG	CTAAGGCTGAGACGTGTCACCT
CD53	GCTATGCGAAAGCAAGACTGTGG	GTCAATCTGGCAGTTCAGGGTC
CORO1A	GCA AGG GTG ACA GCT CAA TC	CTC GTG CAG CTT GTA GAA CC
FAM178B	CAGGCAATACCTGGACTCTGTG	TCAGCAAGCTGTGGCACAGGTA
FN1	ACAACACCGAGGTGACTGAGAC	GGACACAACGATGCTTCCTGAG
GAL	TGGCAACCACAGGTCATTCAGC	TCAGGTATGGACCTGTCAAAGCT
GATA2	CAGCAAGGCTCGTTCCTGTTCA	ATGAGTGGTCGGTTCTGCCCAT
GYPB	GGCTGGTATTATTGGAACGATCC	GGTTCTAGGCAAGATCAGGCAG
HBA2	GACCTGCACGCGCACAAGCTT	GCTCACAGAAGCCAGGAACTTG
HBD	GCTCATGGCAAGAAGGTGCTAG	ACACCAGCACATTGCCCAAGAG
HBE1	AACCTCAAGCCCGCCTTTGCTA	GGTGAACTCCTTGCCAAAGTGAG
HBG1/HBG2	GGAAGATGCTGGAGGAGAAACC	GTCAGCACCTTCTTGCCATGTG
HBZ	AGCGAGCTGCACGCCTACATC	ACGACCGATAGGAACTTGTCCC
HMBS	ACGGCTCAGATAGCATACAAGAG	GTTACGAGCAGTGATGCCTACC
ID3	CAGCTTAGCCAGGTGGAAATCC	GTCGTTGGAGATGACAAGTTCCG
IGF1	CTCTTCAGTTCGTGTGTGGAGAC	CAGCCTCCTTAGATCACAGCTC
KCNH2	CATCTGCGTCATGCTCATTGGC	TCTGGTGGAAGCGGATGAACTC
KLF1	TTGCGGCAAGAGCTACACCAAG	GTAGTGGCGGGTCAGCTCGTC
KRT19	AGCTAGAGGTGAAGATCCGCGA	GCAGGACAATCCTGGAGTTCTC
LMO2	GCGCCTCTACTACAAACTGGGC	CTCATAGGCACGAATCCGCTTG
MYB	GGGAACAGATGGGCAGAAATCG	GCTGGCTTTTGAAGACTCCTGC
NMU	AGCTCGTTCCTCACCTGCATGA	CTGCTGACCTTCTTCCATTCCG
PAFAH1B3	ACTCCTTGGTCCAGCTCATGCA	ATTCTCCAGCCGCCACAGTACA
PDE4DIP	CCTTGGTGAAGCAGGACAGCAA	TTCCTTGAGGCTGTTGTGCTCC
PRDX1	CTGCCAAGTGATTGGTGCTTCTG	AATGGTGCGCTTCGGGTCTGAT
PYCARD	AGCTCACCGCTAACGTGCTGC	GCTTGGCTGCCGACTGAGGAG
RP11-301G19.1	AACATTTGGTGCCGAAAGCC	GGGAAGTCTCTTGCATGGGA
SNAP29	CAGCCACCCAAACCTTAGAAAGC	CGATCTTCTGGTGATAGGCTCG
SNCG	TGTGGTGAGCAGCGTCAACACT	TTGGATGCCACACCCTCCTGTT
SPI1	GACACGGATCTATACCAACGCC	CCGTGAAGTTGTTCTCGGCGAA
TPM4	GAGTTGGACAGGGCTCAGGAAC	CCTCTTTGAGCTGCATCTCCTG
VIM	AGGCAAAGCAGGAGTCCACTGA	ATCTGGCGTTCCAGGGACTCAT
